# The structure of simple satellite variation in the human genome and its correlation with centromere ancestry

**DOI:** 10.1101/2023.07.03.547555

**Authors:** Iskander Said, Daniel A. Barbash, Andrew G. Clark

## Abstract

Although repetitive DNA forms much of the human genome, its study is challenging due to limitations in assembly and alignment of repetitive short-reads. We have deployed *k-Seek*, software that detects tandem repeats embedded in single reads, on 2,504 human genomes from the 1,000 Genomes Project to quantify the variation and abundance of simple satellites (repeat units < 20 bp). We find that homopolymers and the *Human Satellite 3* monomer make up the largest portions of simple satellite content in humans (mean of ∼19 Mb combined). We discovered∼50,000 rare tandem repeats that are not detected in the *T2T-CHM13v2.0* assembly, including undescribed variants of telomeric- and centromeric repeats. We find broad homogeneity of the most abundant repeats across populations, except for AG-rich repeats that are more abundant in African individuals. We also find cliques of highly similar AG- and AT-rich satellites that are interspersed and form higher-order structures that covary in copy number across individuals, likely through concerted amplification via unequal exchange. Finally, we use centromere-linked polymorphisms to estimate centromeric genetic relatedness between individuals and find a strong predictive relationship between centromeric lineages and centromeric simple satellite abundances. In particular, *Human Satellite 2* and *Human Satellite 3* abundances correlate with clusters of centromeric ancestry on chromosome 16 and chromosome 9, with some clusters structured by population. These results provide new descriptions of the population dynamics that underlie the evolution of simple satellites in humans.
