## Supplementary material for "The structure of simple satellite variation in the human genome and its correlation with centromere ancestry": Table_1

AT-rich	Mean bp	Hsat2/3	Mean bp	AG-rich	Mean bp	Telomeric	Mean bp	AGAT-rich	Mean bp	NA	Mean bp
Total	249497.39	Total	8077030.31	Total	451360.07	Total	123331.88	Total	144922.14	Total	1.36
AAAAT	102453.66	AATGG	7945627.89	AAAG	298186.07	AACCCT	99455.25	AGAT	131012.25	AAGAAGAAGGAAGAAGCACG	1.36
AAAT	63128.78	ATCC	85644.27	AAGG	114249.05	AAGCCAGCC	9728.41	AGATAT	4600.64
AATAC	16554.87	ACTCC	13962.96	AAAGG	9650.74	AGCC	8225.25	AATAG	4480.33
AATATAT	9985.35	ACCATC	6336.52	AAAAG	9286.78	AAAAC	1654.24	AGAGAT	1179.39
AATAT	7092.22	AGAGGG	5760.94	AGGC	5186.3	AACC	1424.87	AGCAT	1179.15
ACAT	5271.58	AGGG	4143.38	AAGAG	3781.95	AAACC	751.15	ACTAT	931.31
AAATATATAT	5118.6	AAATGATG	2753.36	AAGGG	2444.44	AAACT	593.77	ACACT	780.6
ACATAT	4663.23	ACTC	2307.25	AAGGAG	1874.29	ACCCTG	539.24	AGGAT	690.67
AATATATAT	4371.42	AGGCCGGGGCCGCGG	1696.41	ACAGAG	1218.19	ACCGCGTCCTCATCAGC	417.06	AATCCCAATTGATGTAG	51.37
ACATATAT	4052.68	AATG	1429.52	ACAG	964.5	ACCACCCCC	317.59	ACGAT	14.34
AACAT	4045.49	AGATGG	1206.09	AGAGG	936.52	AACCCCTAACCCTAACCCT	110.33	ACTAG	1.44
AAATATAT	3253.37	AAATG	1126.42	AAAGGAG	778.45	AGCCCT	65.57	AATAGAATAGAATTAG	0.65
AAATAT	2495.48	ACATCC	877.07	ACGGGAGAGGGAGAGGGAG	758.67	ACCGCGTCCTCATCGGC	36.2
ACATATATAT	2156.06	AATCGAATGG	781.06	AGGAGGCCCCGCGGC	728.84	AAGCC	8.21
ATATATATC	1976.76	ACCCTATCC	679.49	AACAG	391.86	AACCCTAACCCTCACCCCT	1.77
ACACATATAT	1894.14	AGGGG	656	AGCAGG	192.84	AACCCTAT	1.46
ACACATATATACATATAT	1640.04	AATGGAATGGAGTGG	503.23	AAAGCAAG	191.05	AAAACCCT	0.9
AAATATATATAT	1329.27	AAGGTATGGGTGTGG	467.08	AAAGC	153.56	AGGGCC	0.6
AAATATATAAATATATAT	1070.42	ACCCTC	412.31	AGCAGGAGGGGCAGG	142.75
ACACATATATAT	1046.17	AATGAGTGAGTGAGGAGAGG	285.92	AGGAGGGGC	94.3
ACACAT	981.2	AATGAGTGAGCGGGGAGAGG	166.65	AAGGC	71.06
AATATATATAT	896.47	ACCCC	84.72	ACAGGGTGCTGATGAGG	36.5
ACATATATACATATATAT	881.9	ACCACCTCCCTC	59.67	AAAGGGAG	30.22
AGATATATAT	722.82	ACAGGGTGG	55.22	ACAGG	8.33
AATATATATG	705.21	AACTG	6.08	AAAGCAAAGGC	2.37
ACTATATAT	593.83	ACCCCCTCT	0.81	AAGGT	0.45
AAATT	540.91
AAGAGGTGATAGTATT	511.68
AATATATGCGTATATATGT	63.77
