## Supplementary material for "The structure of simple satellite variation in the human genome and its correlation with centromere ancestry": Table_2

Satellite	Clique	Significance	Differentiation (copy number)	Differentiated Pop.	p-value
AAAAT	AT-rich	n.s.	-228.6921869	EAS	0.996659135
AAAT	AT-rich	sig.	867.4533079	AFR	1.85E-27
AAATAT	AT-rich	sig.	12.82991832	AMR	9.93E-09
AAATATAT	AT-rich	sig.	-11.69073216	EAS	1.78E-06
AAATATATAAATATATAT	AT-rich	sig.	-2.552928653	AFR	2.62E-11
AAATATATAT	AT-rich	n.s.	-17.9922396	SAS	0.106652629
AAATATATATAT	AT-rich	sig.	6.913170708	AMR	4.34E-16
AAATT	AT-rich	NA	NA	NA	NA
AACAT	AT-rich	n.s.	17.51877033	EAS	0.005476636
AAGAGGTGATAGTATT	AT-rich	NA	NA	NA	NA
AATAC	AT-rich	sig.	-221.2000019	EUR	2.82E-18
AATAT	AT-rich	n.s.	44.84788253	EAS	0.195734197
AATATAT	AT-rich	n.s.	-24.62941037	SAS	0.175062649
AATATATAT	AT-rich	n.s.	-15.64674359	SAS	0.010835895
AATATATATAT	AT-rich	NA	NA	NA	NA
AATATATATG	AT-rich	n.s.	1.236005019	AMR	0.383100074
AATATATGCGTATATATGT	AT-rich	NA	NA	NA	NA
ACACAT	AT-rich	n.s.	4.095494121	SAS	0.267594909
ACACATATAT	AT-rich	sig.	-3.459045156	AFR	1.02E-13
ACACATATATACATATAT	AT-rich	n.s.	0.888919694	AMR	0.127666398
ACACATATATAT	AT-rich	sig.	3.673166307	AFR	3.25E-09
ACAT	AT-rich	sig.	61.91171678	AFR	3.16E-13
ACATAT	AT-rich	sig.	19.08607408	EAS	7.41E-15
ACATATAT	AT-rich	n.s.	-2.611306858	EAS	0.751554364
ACATATATACATATATAT	AT-rich	n.s.	-2.043624024	AFR	0.000720268
ACATATATAT	AT-rich	sig.	13.35251733	AFR	6.33E-34
ACTATATAT	AT-rich	NA	NA	NA	NA
AGATATATAT	AT-rich	sig.	-4.875127255	AFR	2.24E-31
ATATATATC	AT-rich	n.s.	-7.13218789	SAS	0.001235844
AAATG	Hsat2/3	n.s.	-7.500254671	SAS	0.357087405
AAATGATG	Hsat2/3	sig.	15.95018314	AFR	4.14E-34
AACTG	Hsat2/3	NA	NA	NA	NA
AAGGTATGGGTGTGG	Hsat2/3	NA	NA	NA	NA
AATCGAATGG	Hsat2/3	n.s.	-6.12578456	EAS	0.231577155
AATG	Hsat2/3	n.s.	-3.786446989	AFR	0.010199492
AATGAGTGAGCGGGGAGAGG	Hsat2/3	NA	NA	NA	NA
AATGAGTGAGTGAGGAGAGG	Hsat2/3	NA	NA	NA	NA
AATGG	Hsat2/3	sig.	-125295.842	EAS	2.24E-15
AATGGAATGGAGTGG	Hsat2/3	NA	NA	NA	NA
ACAGGGTGG	Hsat2/3	NA	NA	NA	NA
ACATCC	Hsat2/3	sig.	10.42840659	EAS	1.20E-19
ACCACCTCCCTC	Hsat2/3	NA	NA	NA	NA
ACCATC	Hsat2/3	sig.	-14.21937415	EUR	0.000199418
ACCCC	Hsat2/3	NA	NA	NA	NA
ACCCCCTCT	Hsat2/3	NA	NA	NA	NA
ACCCTATCC	Hsat2/3	NA	NA	NA	NA
ACCCTC	Hsat2/3	NA	NA	NA	NA
ACTC	Hsat2/3	sig.	7.683245736	EAS	2.96E-05
ACTCC	Hsat2/3	sig.	-71.12218446	EAS	2.86E-16
AGAGGG	Hsat2/3	n.s.	17.82458048	AMR	0.083303563
AGATGG	Hsat2/3	sig.	-9.68366946	SAS	3.92E-05
AGGCCGGGGCCGCGG	Hsat2/3	NA	NA	NA	NA
AGGG	Hsat2/3	n.s.	29.62269829	AMR	0.30301943
AGGGG	Hsat2/3	NA	NA	NA	NA
ATCC	Hsat2/3	n.s.	179.5113906	AMR	0.361565852
AAAAG	AG-rich	sig.	36.14453037	AMR	1.92E-07
AAAG	AG-rich	n.s.	-1793.805679	SAS	0.482425856
AAAGC	AG-rich	NA	NA	NA	NA
AAAGCAAAGGC	AG-rich	NA	NA	NA	NA
AAAGCAAG	AG-rich	NA	NA	NA	NA
AAAGG	AG-rich	sig.	-57.67781816	AFR	1.85E-32
AAAGGAG	AG-rich	NA	NA	NA	NA
AAAGGGAG	AG-rich	NA	NA	NA	NA
AACAG	AG-rich	NA	NA	NA	NA
AAGAG	AG-rich	sig.	15.67023112	EAS	1.69E-10
AAGG	AG-rich	n.s.	545.6890729	EAS	0.000777668
AAGGAG	AG-rich	sig.	-19.45490675	AFR	3.72E-38
AAGGC	AG-rich	NA	NA	NA	NA
AAGGG	AG-rich	sig.	13.2764649	AMR	1.35E-05
AAGGT	AG-rich	NA	NA	NA	NA
ACAG	AG-rich	sig.	31.33289884	AFR	9.81E-41
ACAGAG	AG-rich	n.s.	2.921708851	EAS	0.837172858
ACAGG	AG-rich	NA	NA	NA	NA
ACAGGGTGCTGATGAGG	AG-rich	NA	NA	NA	NA
ACGGGAGAGGGAGAGGGAG	AG-rich	sig.	-3.277071336	AFR	1.49E-20
AGAGG	AG-rich	sig.	3.154475436	AMR	4.31E-05
AGCAGG	AG-rich	NA	NA	NA	NA
AGCAGGAGGGGCAGG	AG-rich	NA	NA	NA	NA
AGGAGGCCCCGCGGC	AG-rich	NA	NA	NA	NA
AGGAGGGGC	AG-rich	NA	NA	NA	NA
AGGC	AG-rich	sig.	174.781943	EAS	3.28E-35
AAAAC	Telomeric	sig.	10.85181393	EAS	1.27E-05
AAAACCCT	Telomeric	NA	NA	NA	NA
AAACC	Telomeric	NA	NA	NA	NA
AAACT	Telomeric	sig.	-4.438959119	AFR	0.000242096
AACC	Telomeric	sig.	9.469877418	EAS	2.80E-15
AACCCCTAACCCTAACCCT	Telomeric	NA	NA	NA	NA
AACCCT	Telomeric	n.s.	-2948.435085	EUR	0.02097155
AACCCTAACCCTCACCCCT	Telomeric	NA	NA	NA	NA
AACCCTAT	Telomeric	NA	NA	NA	NA
AAGCC	Telomeric	NA	NA	NA	NA
AAGCCAGCC	Telomeric	n.s.	37.16248579	SAS	0.002596148
ACCACCCCC	Telomeric	NA	NA	NA	NA
ACCCTG	Telomeric	NA	NA	NA	NA
ACCGCGTCCTCATCAGC	Telomeric	NA	NA	NA	NA
ACCGCGTCCTCATCGGC	Telomeric	NA	NA	NA	NA
AGCC	Telomeric	n.s.	65.09072478	SAS	0.038966135
AGCCCT	Telomeric	NA	NA	NA	NA
AGGGCC	Telomeric	NA	NA	NA	NA
AATAG	AGAT-rich	n.s.	28.62061645	EAS	0.034746881
AATAGAATAGAATTAG	AGAT-rich	NA	NA	NA	NA
AATCCCAATTGATGTAG	AGAT-rich	NA	NA	NA	NA
ACACT	AGAT-rich	sig.	-9.497229053	AFR	1.13E-55
ACGAT	AGAT-rich	NA	NA	NA	NA
ACTAG	AGAT-rich	NA	NA	NA	NA
ACTAT	AGAT-rich	sig.	8.215202502	AFR	1.39E-25
AGAGAT	AGAT-rich	sig.	-35.39990564	AFR	5.43E-61
AGAT	AGAT-rich	sig.	517.7874845	EAS	0.000235109
AGATAT	AGAT-rich	sig.	-31.75275968	AFR	9.28E-39
AGCAT	AGAT-rich	sig.	12.54424915	EAS	0.000151223
AGGAT	AGAT-rich	sig.	8.531901627	AFR	1.94E-09
AAGAAGAAGGAAGAAGCACG	NA	NA	NA	NA	NA
A	NA	n.s.	-380365.3181	EUR	0.882738862
C	NA	n.s.	159447.828	SAS	0.035888466
AT	NA	n.s.	16081.83836	AMR	0.04198284
AG	NA	sig.	19168.97407	AFR	1.09E-15
AC	NA	n.s.	2221.212742	EAS	0.489761929
ACC	NA	sig.	-385.6175646	AFR	1.11E-14
AAG	NA	n.s.	-386.6792408	EUR	0.163457571
ATC	NA	n.s.	-32.76824168	EUR	0.808144097
AGC	NA	n.s.	-10.78772194	AMR	0.037140651
AAC	NA	n.s.	11.49354112	AMR	0.004199231
AGG	NA	n.s.	-93.90542501	SAS	0.850331127
CCG	NA	n.s.	-28.92731662	SAS	0.074470565
ACT	NA	n.s.	39.6188698	EAS	0.013244604
AAT	NA	sig.	273.2699846	EAS	2.43E-05
